# On the Thermodynamic Consequences of Oscillatory Dynamics in Image Processing: Application of Gas Molecule Models and Hierarchical Meta-Information Data Structures in Life Sciences Image Analysis

**DOI:** 10.1101/2025.11.03.686363

**Authors:** Kundai Farai Sachikonye

## Abstract

This work presents a novel thermodynamic computer vision framework for biological image analysis that reformulates traditional image processing problems within the context of statistical mechanics and molecular dynamics. The approach treats image pixels as information-carrying entities analogous to gas molecules, where pixel intensities represent energy states and spatial relationships correspond to intermolecular forces. The framework integrates three primary computational modules: Gas Molecular Dynamics for thermodynamic foundation and structural segmentation, S-Entropy Coordinate System for four-dimensional semantic representation, and Meta-Information Extraction for high-level biological interpretation.

The Gas Molecular Dynamics module converts biological image features into information gas molecules with thermodynamic properties including position, velocity, mass, and interaction parameters. Molecular evolution follows classical dynamics principles through modified Lennard-Jones potentials that incorporate biological similarity factors. The system evolves toward equilibrium configurations that reveal underlying biological organization through emergent clustering patterns.

The S-Entropy Coordinate System transforms conventional spatial coordinates into entropy-based coordinates capturing structural complexity (*ξ*_1_), functional activity (*ξ*_2_), morphological diversity (*ξ*_3_), and temporal dynamics (*ξ*_4_). This four-dimensional representation enables quantitative analysis of biological patterns through thermodynamically motivated measures while providing semantic interpretation of biological organization.

The Meta-Information Extraction framework analyzes information content and compression characteristics through automated classification of information types, semantic density analysis, and structural complexity quantification. Integration with molecular dynamics and S-Entropy coordinates enables multi-scale analysis combining detailed molecular configurations with abstracted coordinate representations.

Experimental validation demonstrates significant performance improvements through module integration compared to isolated operation. Molecular dynamics clustering accuracy increases from 0.73 ± 0.08 to 0.89 ± 0.05, S-Entropy semantic classification improves from 0.67 ± 0.12 to 0.84 ± 0.07, and meta-information extraction accuracy advances from 0.58 ± 0.15 to 0.91 ± 0.04, representing a 57% improvement. Computational efficiency gains of approximately 35% are achieved through unified thermodynamic representation and elimination of redundant calculations.

The framework is applied to fluorescence microscopy and electron microscopy data, demonstrating specialized analysis capabilities including multi-channel colocalization analysis, time-series processing, ultrastructural classification, and morphological characterization. The thermodynamic approach provides both theoretical rigor through adherence to physical principles and practical improvements in analytical performance for life sciences applications.

The cross-module integration achieves effectiveness through synergistic interactions where each component amplifies the analytical capabilities of others. The molecular dynamics module provides thermodynamic foundation, the S-Entropy system integrates molecular information into semantic representations, and meta-information extraction synthesizes multi-scale insights for biological interpretation. This work establishes thermodynamic principles as a viable framework for biological image analysis with quantifiable improvements in accuracy and computational efficiency.
