## Supplementary material for "On the Thermodynamic Consequences of Oscillatory Dynamics in Image Processing: Application of Gas Molecule Models and Hierarchical Meta-Information Data Structures in Life Sciences Image Analysis": Result

analysis_type	timestamp	processing_time	frame_count	fps	duration_seconds	frame_dimensions	num_tracks	tracking_accuracy	track_completeness	false_positive_rate	false_negative_rate	mean_velocity	velocity_distribution	displacement_metrics__mean_displacement	displacement_metrics__max_displacement	displacement_metrics__displacement_variance	behavior_distribution__stationary	behavior_distribution__migrating	behavior_distribution__oscillating	behavior_distribution__dividing	behavior_transitions__state_changes__stationary_to_migrating	behavior_transitions__state_changes__migrating_to_stationary	behavior_transitions__state_changes__oscillating_to_migrating	activity_over_time	peak_activity_frames
video_analysis	2025-10-02T15:25:27.767425	1.171736478805542	30	30.0	0.9666666666666667	496	1	1.0	1.0	0.0	0.0	107.40871771525464	0.0	10.04987562112089	10.04987562112089	0.0	1	0	0	0	0	0	0	0.0	4
						496							0.0											73.63246211628511	9
													89.99999999999999											74.03611391129033	12
													150.00000000000003											74.3496138462539	16
													30.000000000000007											75.16793460587928	21
													0.0											0.0
													150.00000000000003											75.43294704409469
													60.000000000000014											76.42666046110821
													180.00000000000003											77.99643356529656
													330.00000000000006											78.26690621748179
													0.0											0.0
													29.999999999999957											78.71181264633194
													300.00000000000006											78.87921557947449
													300.00000000000006											78.71572214815296
													42.42640687119287											78.54371260405827
													0.0											0.0
													180.00000000000003											78.75836530957335
													180.00000000000003											78.52711856139437
													360.00000000000006											78.60228399778876
													60.000000000000014											78.52702751040583
													0.0											0.0
													30.000000000000007											78.66796875
													329.999999999999											78.34616610301768
													60.000000000000014											78.46549411420395
													90.00000000000001											78.28295110887096
													60.000000000000014											78.24904030632153
													0.0											0.0
													60.000000000000014											78.47191320889698
													42.42640687119287											78.06294631243496
