## Supplementary material for "On the Thermodynamic Consequences of Oscillatory Dynamics in Image Processing: Application of Gas Molecule Models and Hierarchical Meta-Information Data Structures in Life Sciences Image Analysis": Result

analysis_type	timestamp	processing_time	frame_count	fps	duration_seconds	frame_dimensions	num_tracks	tracking_accuracy	track_completeness	false_positive_rate	false_negative_rate	mean_velocity	velocity_distribution	displacement_metrics__mean_displacement	displacement_metrics__max_displacement	displacement_metrics__displacement_variance	behavior_distribution__stationary	behavior_distribution__migrating	behavior_distribution__oscillating	behavior_distribution__dividing	behavior_transitions__state_changes__stationary_to_migrating	behavior_transitions__state_changes__migrating_to_stationary	behavior_transitions__state_changes__oscillating_to_migrating	activity_over_time	peak_activity_frames
video_analysis	2025-10-02T15:25:22.275879	0.9074397087097168	30	23.976023976023978	1.2095416666666665	512	2	1.0	1.0	0.0	0.0	23.216346822901958	0.0	22.005681084665387	44.01136216933077	484.25	1	0	0	1	0	0	0	0.0	1
						512							47.952047952047955											76.64977836608887	3
													0.0											0.0	5
													47.952047952047934											76.94323501586913	7
													0.0											0.0	9
													47.95204795204797											78.15883560180663	11
													0.0											0.0	13
													0.0											78.82954788208008	15
													0.0											0.0	17
													71.9280719280719											78.80895462036132	19
													0.0											0.0	21
													23.976023976024											80.81687240600586	23
													0.0											0.0	25
													75.81884499904204											81.32243537902832	27
													0.0											0.0
													47.952047952047934											81.57653198242187
													0.0											0.0
													0.0											82.10298461914061
													0.0											0.0
													71.9280719280719											81.87312088012695
													0.0											0.0
													191.80819180819174											82.01777305603026
													0.0											0.0
													215.7842157842163											82.05198211669921
													0.0											0.0
													359.6403596403605											81.91934356689453
													0.0											0.0
													143.85614385614343											82.06885833740233
													0.0											0.0
													0.0
													0.0
													0.0
													0.0
													0.0
													0.0
													0.0
													0.0
													0.0
													0.0
													0.0
													0.0
													0.0
													0.0
													0.0
													0.0
													0.0
													0.0
													0.0
													0.0
													0.0
													0.0
													0.0
													0.0
													0.0
													0.0
													0.0
													0.0
													0.0
