## Supplementary material for "On the Thermodynamic Consequences of Oscillatory Dynamics in Image Processing: Application of Gas Molecule Models and Hierarchical Meta-Information Data Structures in Life Sciences Image Analysis": Result

analysis_type	timestamp	processing_time	image_dimensions	pixel_size_um	channels__-	num_structures	segmentation_dice	segmentation_iou	pixel_accuracy	signal_to_noise_ratios__gfp	intensity_measurements__gfp__mean	intensity_measurements__gfp__std	intensity_measurements__gfp__min	intensity_measurements__gfp__max	intensity_measurements__gfp__percentile_25	intensity_measurements__gfp__percentile_75	background_levels__gfp	time_series_data__fluorescence_intensity	time_series_data__background_level	time_series_data__signal_to_noise	temporal_metrics	colocalization_metrics
fluorescence_microscopy	2025-10-02T15:18:39.616697	0.9994430541992188	1024	0.065	gfp	1	0.2079186337164467	0.1160207553229749	0.12331295013427734	5.3232593823333545	228.0621674878745	0.0	228.0621674878745	228.0621674878745	228.0621674878745	228.0621674878745	55.03590965270996	233.69289226602126	22.48767798602295	10.392041917857032	null	null
			1024															235.42178879125933	26.2759206642504	8.959601903181323
			3															225.37488040208407	22.26905993777649	10.120538587251527
																		246.0344222386477	24.552940001572633	10.020568706757278
																		222.6156345918447	24.04015912093737	9.260156452041175
																		222.5571540332359	21.7409597743422	10.236767665422427
																		230.38445318382435	18.44011595676231	12.493655339479488
																		207.63685780475464	21.520779449839328	9.648203416085138
																		215.30793424761154	23.519538524150917	9.154428520207729
																		215.91273103929836	19.582490841755963	11.025805286164376
																		242.22832519466255	22.288124710553358	10.868044231642699
																		225.3688020188825	19.554113730749496	11.525390775675122
																		217.29060834302385	23.05589789493176	9.424512952531314
																		209.08071250359646	23.659664286529573	8.837010955503489
																		213.862425884599	22.137813404416242	9.660503590744687
																		212.15240228534495	27.026704360537156	7.849732599847346
																		216.95337054383444	20.391067376856764	10.639627957390296
																		224.37168818829582	20.019076460530805	11.207894061979452
																		215.0543094000197	18.334333293586877	11.72959528750593
																		195.00633007585893	23.251863459250593	8.386696851958202
																		215.8491455060599	23.193731972741055	9.306356810527145
																		203.2023821807895	22.116355941208038	9.18787808990608
																		184.57682521278267	21.161503560324547	8.72229256709545
																		192.9295149875203	25.21351328700057	7.651829905314692
																		198.69476687239575	18.782707854561796	10.578600722053947
																		194.93161746857436	21.92485989720674	8.890894554514755
																		179.85964135228346	24.197764629172585	7.432903167239112
																		195.57358070134316	24.926556014160187	7.8459928676164665
																		170.41147534287333	22.097865748792575	7.711671221108065
																		179.85874043001365	25.0274933416744	7.186446440104444
																		166.68315220302958	22.379604089775967	7.447993786412786
																		155.581932660607	20.075256175915115	7.749935109035535
																		173.51637984033098	25.8955904613032	6.7006149212787145
																		159.51781142487576	25.091313747720122	6.357491402353138
																		160.60080521816923	21.33189744491235	7.528669478789026
																		156.81130267372995	26.31014040748006	5.960108925498094
																		148.59161776401626	26.370812450990112	5.634700032096936
																		115.55707718971902	24.677142659930226	4.682757594028748
																		142.9809476504786	22.12113622893048	6.463544465834678
																		139.7521221498283	18.270715788403642	7.648968095630302
																		133.09089929494215	23.61728396359339	5.635317740181511
																		149.52295033870934	21.621151954748516	6.9155866741813705
																		120.73360053979926	21.658806883482793	5.574342168952613
																		137.88098170714497	23.552611431209684	5.854169594308264
																		119.1199811360937	23.97336329393541	4.968847285863628
																		124.21434831851758	25.011758986747207	4.966238015660318
																		113.28782430649849	22.055794807516616	5.136419942929919
																		115.24720170887252	19.465714032642477	5.920522695217447
																		121.76164523241414	23.398244873361193	5.203879431616654
																		117.35243288793662	22.268033402203727	5.26999536817306
