## Supplementary material for "On the Thermodynamic Consequences of Oscillatory Dynamics in Image Processing: Application of Gas Molecule Models and Hierarchical Meta-Information Data Structures in Life Sciences Image Analysis": Result

analysis_type	timestamp	processing_time	frame_count	fps	duration_seconds	frame_dimensions	num_tracks	tracking_accuracy	track_completeness	false_positive_rate	false_negative_rate	mean_velocity	velocity_distribution	displacement_metrics__mean_displacement	displacement_metrics__max_displacement	displacement_metrics__displacement_variance	behavior_distribution__stationary	behavior_distribution__migrating	behavior_distribution__oscillating	behavior_distribution__dividing	behavior_transitions__state_changes__stationary_to_migrating	behavior_transitions__state_changes__migrating_to_stationary	behavior_transitions__state_changes__oscillating_to_migrating	activity_over_time	peak_activity_frames
video_analysis	2025-10-02T15:25:12.677656	2.222726345062256	30	24.0	1.2083333333333333	720	3	1.0	1.0	0.0	0.0	26.253817193229867	0.0	10.03300650453093	20.0	49.67211381337342	2	0	0	1	0	0	0	0.015160590277777776	1
						1280							0.0											23.524458550347223	3
													0.0											0.1575144314236111	5
													0.0											23.40363411458333	8
													0.0											0.009744249131944445	10
													0.0											24.279244032118054	13
													0.0											1.9834708116319444	15
													0.0											0.8775551215277778	17
													0.0											22.2658720703125	20
													0.0											7.315518012152777	23
													0.0											22.13072786458333	25
													0.0											16.912468641493053	27
													0.0											3.0171731770833334
													0.0											17.227838541666664
													0.0											3.5726249999999995
													120.00000000000011											14.820927734375
													0.0											3.3026449652777776
													264.0000000000002											13.677890624999998
													0.0											4.739425347222221
													0.0											4.2033078342013885
													264.0000000000002											14.23047439236111
													0.0											3.3599574652777777
													0.0											14.786949327256943
													0.0											19.51269216579861
													0.0											2.7178365885416667
													0.0											14.492199652777778
													0.0											3.6184029947916665
													239.99999999999957											13.939090277777776
													0.0											4.546323025173611
													0.0
													0.0
													0.0
													0.0
													0.0
													0.0
													0.0
													0.0
													0.0
													0.0
													24.00000000000002
													33.94112549695427
													0.0
													33.94112549695422
													0.0
													120.00000000000011
													0.0
													312.0000000000003
													0.0
													0.0
													264.0000000000002
													0.0
													0.0
													0.0
													0.0
													0.0
													0.0
													239.99999999999957
													0.0
													0.0
													24.0
													0.0
													33.94112549695429
													0.0
													24.000000000000007
													0.0
													0.0
													23.99999999999999
													0.0
													24.00000000000002
													0.0
													0.0
													0.0
													0.0
													122.37646832622694
													0.0
													33.941125496954314
													0.0
													0.0
													24.00000000000002
													0.0
													33.94112549695422
													0.0
													0.0
													24.000000000000085
													0.0
													0.0
													0.0
