## Supplementary material for "On the Thermodynamic Consequences of Oscillatory Dynamics in Image Processing: Application of Gas Molecule Models and Hierarchical Meta-Information Data Structures in Life Sciences Image Analysis": Result

analysis_type	timestamp	processing_time	image_dimensions	pixel_size_um	channels__-	num_structures	segmentation_dice	segmentation_iou	pixel_accuracy	signal_to_noise_ratios__dapi	intensity_measurements__dapi__mean	intensity_measurements__dapi__std	intensity_measurements__dapi__min	intensity_measurements__dapi__max	intensity_measurements__dapi__percentile_25	intensity_measurements__dapi__percentile_75	background_levels__dapi	time_series_data__fluorescence_intensity	time_series_data__background_level	time_series_data__signal_to_noise	temporal_metrics	colocalization_metrics
fluorescence_microscopy	2025-10-02T15:18:54.043558	2.1539416313171387	1024	0.065	dapi	1	0.19887953485030893	0.11041989622486471	0.11725521087646484	3.3750284666456016	201.19988252513193	0.0	201.19988252513193	201.19988252513193	201.19988252513193	201.19988252513193	62.86600685119629	206.1091753466377	19.83336643325819	10.392041917857032	null	null
			1024															207.6340032248893	23.17446751190629	8.959601903181323
			3															198.77297205360787	19.640552757142284	10.120538587251527
																		216.99398463847635	21.654857223038498	10.020568706757276
																		196.33941118227543	21.202601942972272	9.260156452041175
																		196.28783332044233	19.174786391163288	10.236767665422427
																		203.1912447056837	16.263554515035068	12.493655339479492
																		183.1286399801537	18.980594840573964	9.64820341608514
																		189.89426825548205	20.743432300148978	9.15442852020773
																		190.42767843658828	17.27109027360973	11.025805286164376
																		213.63713661704807	19.657367237707398	10.868044231642699
																		198.76761112655115	17.246062627747033	11.525390775675124
																		191.64291931125055	20.33451704894495	9.424512952531316
																		184.40207067123305	20.86701845225072	8.837010955503489
																		188.61937908889996	19.524797782758245	9.660503590744689
																		187.1111964888732	23.836633173021962	7.849732599847346
																		191.34548705298775	17.98422725111163	10.639627957390298
																		197.88819067282594	17.656143926638475	11.207894061979452
																		189.6705797740837	16.170257807284795	11.72959528750593
																		171.98894450566684	20.507352005397607	8.386696851958202
																		190.37159816092102	20.456082013272574	9.306356810527143
																		179.21758344314188	19.50587303068731	9.18787808990608
																		162.79047626917722	18.66372573688926	8.72229256709545
																		170.15726429898916	22.237460372819307	7.651829905314692
																		175.2420201943661	16.565708906001795	10.578600722053947
																		171.92305052949112	19.336980038998366	8.890894554514757
																		158.6300806918089	21.341604635854644	7.432903167239112
																		172.48924024637057	21.98437382709106	7.8459928676164665
																		150.29711991642978	19.48956531044046	7.711671221108065
																		158.62928610903714	22.073397113738416	7.186446440104444
																		147.0088658307889	19.7380489359395	7.447993786412786
																		137.21796811437008	17.70569252307541	7.749935109035535
																		153.03553998259332	22.83902922052842	6.700614921278715
																		140.68927919491566	22.12968453922587	6.357491402353139
																		141.64444285212755	18.814007342358558	7.528669478789029
																		138.3022306143704	23.20464816048849	5.960108925498095
																		131.05274834761073	23.258158837399524	5.634700032096936
																		101.91740815945977	21.76439973946558	4.6827575940287485
																		126.10432831211008	19.51008908172266	6.463544465834678
																		123.2566141397865	16.11414933345068	7.648968095630299
																		117.38164235049527	20.829640450178847	5.635317740181512
																		131.8741519730361	19.06911997291201	6.9155866741813705
																		106.48292552929539	19.102330338164897	5.574342168952612
																		121.60633196877299	20.77260147827032	5.854169594308263
																		105.05976814784415	21.143690297493986	4.96884728586363
																		109.55282657465807	22.05951994833895	4.96623801566032
																		99.91600436887656	19.452460172460594	5.136419942929918
																		101.6441085344771	17.168097103416972	5.920522695217447
																		107.38962595034688	20.636455429365103	5.203879431616654
																		103.50085076580265	19.639647387713566	5.269995368173061
